# Assessment of the residential Finnish wolf population combines DNA captures, citizen observations and mortality data using a Bayesian state-space model

**DOI:** 10.1101/2021.12.21.473527

**Authors:** Samu Mäntyniemi, Inari Helle, Ilpo Kojola

## Abstract

Assessment of the Finnish wolf population relies on multiple sources of information. This paper describes how Bayesian inference is used to pool the information contained in different data sets (point observations, non-invasive genetics, known mortalities) for the estimation of the number of territories occupied by family packs and pairs. The output of the assessment model is a joint probability distribution, which describes current knowledge about the number of wolves within each territory. The joint distribution can be used to derive probability distributions for the total number of wolves in all territories and for the pack status within each territory. Most of the data set comprises of both voluntary-provided point observations and DNA samples provided by volunteers and research personnel. The new method reduces the role of expert judgement in the assessment process, providing increased transparency and repeatability.
