## Supplementary material for "Assessment of the residential Finnish wolf population combines DNA captures, citizen observations and mortality data using a Bayesian state-space model": Code, data and all results: old_tassu.xlsx

### Sheet: Sheet1
Min	Max	PairA	PackA	PairS	PackS	MaxobsA	MaxobsS
2	2	8	1	9	0	3	2
2	3	20	11	9	1	3	3
4	4	7	10	6	11	4	4
2	2	5	0	6	0	2	2
6	8	11	54	26	33	9	6
6	8	36	31	29	34	9	6
2	2	24	1	13	0	3	2
7	7	16	35	7	24	7	7
2	2	15	2	24	0	3	2
4	5	10	26	8	3	6	6
2	2	1	0	1	0	2	2
2	2	29	6	23	1	4	3
3	3	8	3	10	4	3	4
3	5	21	4	28	23	4	3
4	4	1	1	5	0	5	2
2	2	12	7	2	0	4	2
2	2	14	6	3	0	5	2
6	8	19	26	12	21	7	8
2	2	37	1	28	1	3	3
2	2	11	0	2	0	2	2
2	2	4	0	6	0	2	2
2	3	18	6	9	0	3	2
2	2	23	0	16	0	2	2
7	8	15	48	4	9	8	8
6	6	24	27	7	7	9	6
7	7	6	5	0	2	7	7
3	5	6	15	5	12	5	5
2	2	7	4	3	0	6	2
2	2	11	3	0	0	4	2
6	6	11	9	0	1	4	3
2	2	9	3	7	0	4	2
2	2	22	11	3	0	5	2
7	10	13	47	10	24	8	7
2	2	11	0	6	0	2	2
3	3	1	2	1	0	4	2
5	5	1	0	0	2	2	5
4	4	3	3	1	2	4	5
8	8	10	26	0	3	8	5
4	4	2	3	0	0	5	4
4	4	1	6	3	1	4	4
2	2	0	0	1	0	2	2
4	4	8	3	0	1	4	4
6	6	5	13	0	9	5	5
3	3	11	4	0	1	6	3
2	3	9	1	1	1	4	3
4	4	29	29	25	7	8	4
3	4	22	6	6	3	3	4
2	2	6	0	17	0	2	2
6	8	31	70	17	57	8	8
6	8	36	33	21	36	5	8
2	2	17	1	35	2	3	3
7	9	27	39	23	35	9	9
2	2	17	4	11	4	4	3
2	3	9	3	15	2	3	3
5	6	26	64	31	52	7	6
5	5	31	36	12	14	6	5
4	6	43	44	29	28	8	6
8	9	31	68	76	102	8	9
2	3	1	1	48	2	3	4
4	4	31	35	25	17	7	5
3	3	26	5	3	2	3	3
2	2	3	1	2	0	4	2
3	3	29	38	18	22	6	6
5	5	24	25	7	7	6	4
2	2	16	0	3	0	2	2
4	4	26	18	8	17	7	4
4	4	2	7	2	2	4	4
4	5	20	31	7	7	6	5
2	2	12	2	11	1	4	8
6	6	15	25	2	1	6	3
2	2	17	29	1	0	7	2
4	5	7	18	0	0	5	5
2	2	11	8	6	1	4	4
2	2	30	5	1	4	5	5
2	2	16	3	12	3	3	3
2	2	18	0	0	0	2	2
3	4	8	5	1	1	4	4
2	2	8	5	1	1	4	4
2	2	2	0	3	0	2	2
8	8	12	25	3	1	10	4
4	4	5	7	0	0	6	4
2	2	1	0	0	0	2	2
2	3	15	5	0	0	3	3
4	4	6	19	0	1	4	3
3	3	12	3	0	2	4	3
3	4	15	2	7	7	5	4
2	2	5	0	4	0	2	2
3	4	12	22	2	2	5	4
