## Supplementary material for "Assessment of the residential Finnish wolf population combines DNA captures, citizen observations and mortality data using a Bayesian state-space model": Code, data and all results: tassu.xlsx

### Sheet: Sheet1
Territory name	Territory ID	1	2	3	4	5	6	7	8	9	10	11	12	13	14	15	Month		z	k	x		missing	removed	I	terr	Expert_min	Expert_max
Snappertuna	1	29	5	0	0	0	0	0	0	0	0	0	0	0	0	0	1		1	1	1		1	0	1	1	1	2		1
Snappertuna	1	28	1	0	0	0	0	0	0	0	0	0	0	0	0	0	2		1	1	1		1	0	1	1	1	2		1
Raasepori	2	8	5	5	0	1	1	3	0	0	0	0	0	0	0	0	1		1	33	4		0	0	1	2	4	4		0
Raasepori	2	6	8	0	2	0	0	0	0	0	0	0	0	0	0	0	2		1	14	3		0	1	1	2	3	4		1
Kemiö	3	30	6	4	3	1	6	0	2	0	0	0	0	0	0	0	1		1	19	5		0	0	1	3	5	6		1
Kemiö	3	34	7	2	5	0	0	1	0	0	0	0	0	0	0	0	2		1	18	3		0	1	1	3	3	4		1
Somerniemi	4	7	1	0	0	0	0	0	0	0	0	0	0	0	0	0	1		1	1	1		1	0	1	4	1	2		1
Somerniemi	4	4	6	0	0	0	0	0	0	0	0	0	0	0	0	0	2		1	1	1		1	0	1	4	2	2		0
Pöytyä	6	49	24	5	1	3	1	7	2	0	0	0	0	0	0	0	1		1	17	10		0	0	1	5	10	10		0
Pöytyä	6	33	9	8	3	10	2	0	0	0	0	0	0	0	0	0	2		1	7	4		0	0	1	5	5	6		1
Kaivola	8	74	33	20	8	8	8	5	0	5	0	0	0	0	0	0	1		1	42	10		0	0	1	6	10	10		0
Kaivola	8	53	27	3	3	5	3	2	1	1	0	0	0	0	0	0	2		1	15	7		0	0	1	6	7	9		2
Ihode	9	18	9	0	0	0	0	0	0	0	0	0	0	0	0	0	1		1	6	3		0	0	1	7	3	3		0
Ihode	9	18	9	1	0	0	0	0	0	0	0	0	0	0	0	0	2		1	5	3		0	0	1	7	3	3		0
Köyliö	10	49	13	6	5	3	1	0	0	0	0	0	0	0	0	0	1		1	11	5		0	0	1	8	5	6		1
Köyliö	10	18	11	5	0	2	0	0	0	0	0	0	0	0	0	0	2		1	3	3		0	0	1	8	3	5		2
Punkalaidun	11	44	10	6	8	8	0	0	0	0	0	0	0	0	0	0	1		1	7	6		0	0	1	9	6	6		0
Punkalaidun	11	43	5	6	1	0	0	0	0	0	0	0	0	0	0	0	2		1	4	4		0	2	1	9	4	4		0
Eurajoki	12	13	13	2	0	0	0	0	0	0	0	0	0	0	0	0	1		1	6	2		0	0	1	10	2	2		0
Eurajoki	12	12	0	1	0	0	0	0	0	0	0	0	0	0	0	0	2		1	2	1		0	0	1	10	1	1		0
Toijala	13	4	1	0	0	0	0	0	0	0	0	0	0	0	0	0	1		1	1	1		1	0	1	11	1	2		1
Toijala	13	20	4	1	0	0	0	0	0	0	0	0	0	0	0	0	2		1	1	1		1	0	1	11	1	2		1
Kankaanpää	15	46	31	5	7	13	0	0	0	0	0	0	0	0	0	0	1		1	9	4		0	0	1	13	4	5		1
Kankaanpää	15	64	11	2	7	3	3	0	0	0	0	0	0	0	0	0	2		1	8	4		0	0	1	13	4	6		2
Lauhavuori	17	46	75	28	2	0	0	0	0	0	0	0	0	0	0	0	1		1	11	4		0	0	1	15	4	4		0
Lauhavuori	17	41	32	12	0	0	0	0	0	0	0	0	0	0	0	0	2		1	7	3		0	0	1	15	3	3		0
Isojoki	19	9	4	4	0	0	0	0	0	0	0	0	0	0	0	0	1		1	1	1		1	0	1	17	2	3		1
Isojoki	19	16	1	1	0	0	0	0	0	0	0	0	0	0	0	0	2		1	1	1		1	0	1	17	1	1		0
Jurva	20	26	23	7	5	6	1	1	0	0	3	0	0	0	0	0	1		1	7	5		0	0	1	18	5	6		1
Jurva	20	39	24	9	3	4	1	0	0	1	0	0	0	0	0	0	2		1	5	3		0	0	1	18	5	6		1
Närvijoki	21	42	20	10	4	4	5	0	0	0	0	0	0	0	0	0	1		1	13	3		0	0	1	19	3	6		3
Närvijoki	21	20	6	1	5	4	6	0	0	0	0	0	0	0	0	0	2		1	12	3		0	0	1	19	3	6		3
Laihia	22	20	12	0	1	0	0	0	0	0	0	0	0	0	0	0	1		1	1	1		1	0	1	20	2	2		0
Laihia	22	11	6	0	0	0	0	0	0	0	0	0	0	0	0	0	2		1	1	1		1	0	1	20	2	2		0
Jeppo	23	4	3	0	0	0	0	0	0	0	0	0	0	0	0	0	1		1	1	1		1	0	1	21	2	2		0
Jeppo	23	5	1	0	0	0	0	0	0	0	0	0	0	0	0	0	2		1	1	1		1	0	1	21	2	2		0
Perho	24	2	4	0	0	0	0	0	0	0	0	0	0	0	0	0	1		1	1	1		1	0	1	22	2	2		0
Perho	24	1	2	0	0	0	0	0	0	0	0	0	0	0	0	0	2		1	1	1		1	0	1	22	2	2		0
Toholampi	25	27	10	15	18	0	0	0	0	0	0	0	0	0	0	0	1		1	3	2		0	0	1	23	4	4		0
Toholampi	25	10	1	2	37	0	0	0	0	0	0	0	0	0	0	0	2		1	3	2		0	0	1	23	4	4		0
Haapajärvi	26	34	15	15	2	0	2	0	0	0	0	0	0	0	0	0	1		1	12	4		0	0	1	24	4	4		0
Haapajärvi	26	35	4	5	14	0	1	0	0	0	0	0	0	0	0	0	2		1	6	4		0	0	1	24	4	4		0
Nivala	27	39	20	6	7	6	4	6	9	1	0	4	0	0	0	0	1		1	27	10		0	0	1	25	10	11		1
Nivala	27	54	6	6	2	11	7	4	13	8	3	1	0	0	0	0	2		1	15	8		0	0	1	25	8	10		2
Pulkkila	29	39	8	7	5	10	4	10	0	0	0	0	0	0	0	0	1		1	26	10		0	0	1	27	10	10		0
Pulkkila	29	32	7	1	1	4	7	9	2	0	0	0	0	0	0	0	2		1	10	6		0	0	1	27	6	8		2
Rantsila	30	37	15	14	5	6	1	1	0	0	0	0	0	0	0	0	1		1	25	6		0	0	1	28	6	7		1
Rantsila	30	20	4	2	6	2	1	0	0	0	0	0	0	0	0	0	2		1	24	6		0	0	1	28	6	6		0
Pyhäjoki	31	19	4	2	2	2	1	0	0	0	0	0	0	0	0	0	1		1	18	5		0	0	1	29	5	6		1
Pyhäjoki	31	17	2	6	3	0	0	0	0	0	0	0	0	0	0	0	2		1	17	5		0	1	1	29	5	5		0
Revonlahti	32	51	82	4	0	0	0	0	0	0	0	0	0	0	0	0	1		1	11	3		0	0	1	30	3	3		0
Revonlahti	32	21	39	4	0	0	0	0	0	0	0	0	0	0	0	0	2		1	2	1		0	1	1	30	2	2		0
Utajärvi	33	15	9	5	1	1	1	1	0	0	0	0	0	0	0	0	1		1	10	4		0	0	1	31	4	6		2
Utajärvi	33	4	4	2	3	0	0	0	0	0	0	0	0	0	0	0	2		1	10	4		0	0	1	31	4	4		0
Kiuruvesi	34	16	9	3	0	0	0	0	0	0	0	0	0	0	0	0	1		1	19	6		0	0	1	32	6	6		0
Kiuruvesi	34	1	2	2	1	2	0	0	0	0	0	0	0	0	0	0	2		1	13	5		0	0	1	32	5	5		0
Marttinen	35	163	60	15	11	7	6	1	0	0	0	0	0	0	0	0	1		1	21	7		0	0	1	33	6	7		1
Marttinen	35	16	11	3	4	3	1	1	0	0	0	0	0	0	0	0	2		1	19	7		0	1	1	33	6	6		0
Laakajärvi	36	17	11	2	0	1	0	0	0	0	0	0	0	0	0	0	1		1	6	2		0	0	1	34	2	5		3
Laakajärvi	36	2	4	0	0	0	0	0	0	0	0	0	0	0	0	0	2		1	4	2		0	0	1	34	2	2		0
Uura	37	1	2	0	0	0	0	0	0	0	0	0	0	0	0	0	1		1	13	2		0	0	1	35	2	2		0
Uura	37	13	20	3	0	0	0	0	0	0	0	0	0	0	0	0	2		1	13	2		0	0	1	35	2	2		0
Saramo	38	43	30	11	8	3	0	0	0	0	0	0	0	0	0	0	1		1	17	4		0	0	1	36	4	4		0
Saramo	38	11	13	12	4	0	0	0	0	0	0	0	0	0	0	0	2		1	7	3		0	1	1	36	3	3		0
Peurajärvi	39	8	9	0	0	2	0	0	0	0	0	0	0	0	0	0	1		1	1	1		1	0	1	37	2	2		0
Peurajärvi	39	1	0	0	0	0	0	0	0	0	0	0	0	0	0	0	2		1	1	1		1	0	1	37	0	1		1
Panja	40	45	27	5	0	3	0	0	0	0	0	0	0	0	0	0	1		1	15	2		0	0	1	38	2	2		0
Panja	40	15	7	2	1	0	0	0	0	0	0	0	0	0	0	0	2		1	10	2		0	0	1	38	2	2		0
Halivaara	41	59	55	9	5	8	7	0	0	0	0	0	0	0	0	0	1		1	25	7		0	0	1	39	7	7		0
Halivaara	41	9	8	5	8	4	0	0	0	0	0	0	0	0	0	0	2		1	15	6		0	1	1	39	6	6		0
Kallioluoma	43	13	2	6	0	5	0	0	0	0	0	0	0	0	0	0	1		1	1	1		1	0	1	41	2	3		1
Kallioluoma	43	0	0	0	0	0	0	0	0	0	0	0	0	0	0	0	2		1	1	1		1	2	1	41	0	0		0
Pirttivaara	44	1	1	0	0	0	0	0	0	0	0	0	0	0	0	0	1		1	1	1		1	0	1	42	1	2		1
Pirttivaara	44	0	0	0	0	0	0	0	0	0	0	0	0	0	0	0	2		1	1	1		1	0	1	42	0	0		0
Vartius	47	7	2	1	0	0	0	0	0	0	0	0	0	0	0	0	1		1	10	2		0	0	1	43	2	3		1
Vartius	47	0	4	0	1	0	1	0	0	0	0	0	0	0	0	0	2		1	1	1		0	1	1	43	2	4		2
Juntti	48	3	5	0	0	1	3	1	0	0	0	0	0	0	0	0	1		1	31	8		0	0	1	44	8	8		0
Juntti	48	0	0	1	2	0	0	0	0	0	0	0	0	0	0	0	2		1	26	8		0	0	1	44	8	8		0
Kivikiekki	49	2	1	0	2	0	0	0	0	0	0	0	0	0	0	0	1		1	18	7		0	0	1	45	7	7		0
Kivikiekki	49	0	0	0	2	1	0	0	0	0	0	0	0	0	0	0	2		1	18	7		0	0	1	45	7	7		0
Saunajärvi	50	22	13	1	0	2	0	0	0	0	0	0	0	0	0	0	1		1	11	8		0	0	1	46	8	8		0
Saunajärvi	50	9	7	4	5	5	1	2	2	0	0	0	0	0	0	0	2		1	11	8		0	0	1	46	8	8		0
Kivivaara	51	7	2	1	1	0	0	0	0	0	0	0	0	0	0	0	1		1	9	3		0	0	1	47	3	4		1
Kivivaara	51	0	0	0	0	0	0	0	0	0	0	0	0	0	0	0	2		1	9	3		0	0	1	47	3	4		1
Höljäkkä	52	38	26	6	19	9	0	0	0	0	0	0	0	0	0	0	1		1	5	3		0	0	1	48	3	5		2
Höljäkkä	52	11	1	4	0	0	0	0	0	0	0	0	0	0	0	0	2		1	2	1		0	1	1	48	3	3		0
Inari	53	1	0	3	0	0	0	0	0	0	0	0	0	0	0	0	1		1	1	1		1	0	1	49	2	3		1
Inari	53	1	1	0	0	0	0	0	0	0	0	0	0	0	0	0	2		1	1	1		1	0	1	49	1	2		1
Vuonisjärvi	54	0	5	1	0	0	0	0	0	0	0	0	0	0	0	0	1		1	4	2		0	0	1	50	2	2		0
Vuonisjärvi	54	3	0	1	0	0	0	0	0	0	0	0	0	0	0	0	2		1	4	1		0	1	1	50	1	1		0
Kelsimä	55	23	10	1	1	0	0	0	0	0	0	0	0	0	0	0	1		1	5	2		0	0	1	51	2	4		2
Kelsimä	55	4	2	3	0	0	0	0	0	0	0	0	0	0	0	0	2		1	5	2		0	0	1	51	2	3		1
Möhkö	56	45	18	11	9	5	0	0	0	0	0	0	0	0	0	0	1		1	25	3		0	0	1	52	3	4		1
Möhkö	56	7	9	34	0	0	0	0	0	0	0	0	0	0	0	0	2		1	25	3		0	0	1	52	3	3		0
Kovero	57	34	6	0	0	0	0	0	0	0	0	0	0	0	0	0	1		1	1	1		1	0	1	53	2	2		0
Kovero	57	2	3	0	0	0	0	0	0	0	0	0	0	0	0	0	2		1	1	1		1	0	1	53	2	2		0
Värtsilä	58	28	31	5	0	1	0	0	0	0	0	0	0	0	0	0	1		1	6	5		0	0	1	54	5	5		0
Värtsilä	58	6	27	0	0	0	0	0	0	0	0	0	0	0	0	0	2		1	2	2		0	0	1	54	2	2		0
Leppävirta	42	0	0	0	0	0	0	0	0	0	0	0	0	0	0	0	1		1	2	2		0	0	1	40	2	2		0
Leppävirta	42	4	21	0	0	0	0	0	0	0	0	0	0	0	0	0	2		1	2	2		0	0	1	40	2	2		0
Rytky	28	12	15	3	2	0	0	0	0	0	0	0	0	0	0	0	1		1	12	2		0	0	1	26	2	2		0
Rytky	28	3	10	0	0	0	0	0	0	0	0	0	0	0	0	0	2		1	4	2		0	0	1	26	2	2		0
Juupajoki	14	4	1	0	0	0	0	0	0	0	0	0	0	0	0	0	1		1	1	1		1	0	1	12	1	2		1
Juupajoki	14	1	2	0	0	0	0	0	0	0	0	0	0	0	0	0	2		1	1	1		1	0	1	12	1	2		1
Karvia	18	2	3	0	1	0	0	0	0	0	0	0	0	0	0	0	1		1	1	1		1	0	1	16	2	2		0
Karvia	18	2	0	0	0	0	0	0	0	0	0	0	0	0	0	0	2		1	1	1		1	0	1	16	1	2		1
Mynämäki	7	12	13	8	4	8	2	0	0	0	0	0	0	0	0	0	1		1	43	8		0	0	1	55	8	8		0
Mynämäki	7	21	3	4	4	0	5	1	0	0	0	0	0	0	0	0	2		1	21	6		0	1	1	55	6	7		1
Honkajoki	16	14	3	1	0	0	0	0	0	0	0	0	0	0	0	0	1		1	1	1		1	0	1	14	2	2		0
Honkajoki	16	5	5	0	0	0	0	0	0	0	0	0	0	0	0	0	2		1	1	1		1	0	1	14	2	2		0
