## Supplementary material for "Assessment of the residential Finnish wolf population combines DNA captures, citizen observations and mortality data using a Bayesian state-space model": Code, data and all results: prior_covariance

structure(c(0.0287927226448527	0.000191157564526484	4.57160855268413e-05
0.00600638738756823	0.000896337849875107	0.00168261688944987
0.00361143453143108	-0.000312885209167053	-0.0038869146811041
0.00178941584351075	0.000191157564526484	0.000875055014703966
0.000133059605168665	0.000221817891728258	0.000142368201393871
0.000119710686378891	-0.000135621831276781	-6.87480833456204e-05
-0.00156180955236181	0.000642218799878815	4.57160855268413e-05
0.000133059605168665	0.000624841239017405	7.1881555850548e-05
0.000222153913412361	0.000222095421254431	-0.000125570809400749
-0.000126689839430979	-0.00114539887109949	0.000392631493237316
0.00600638738756823	0.000221817891728258	7.1881555850548e-05
0.00199085185878275	0.00025118477635279	0.000340154088029865
0.000600824393916989	-0.000112954149016703	-0.00112220437135701
0.000655217155599526	0.000896337849875107	0.000142368201393871
0.000222153913412361	0.00025118477635279	0.00736224845033214
0.0185822756863118	5.1522355651927e-05	0.00682875279263061
-0.00247377198564259	-4.80226321482297e-05	0.00168261688944987
0.000119710686378891	0.000222095421254431	0.000340154088029865
0.0185822756863118	0.0713771477805368	0.000321262015788998
0.020404916256158	-0.00511190683700842	-0.00264967913008611
0.00361143453143108	-0.000135621831276781	-0.000125570809400749
0.000600824393916989	5.1522355651927e-05	0.000321262015788998
0.0105535735950047	0.000123644659950808	0.00240648360124606
-7.63770575655004e-05	-0.000312885209167053	-6.87480833456204e-05
-0.000126689839430979	-0.000112954149016703	0.00682875279263061
0.020404916256158	0.000123644659950808	0.0343180930602647
-0.000527236894294354	-0.00158580923646673	-0.0038869146811041
-0.00156180955236181	-0.00114539887109949	-0.00112220437135701
-0.00247377198564259	-0.00511190683700842	0.00240648360124606
-0.000527236894294354	0.469547302107145	-0.0056899280491736
0.00178941584351075	0.000642218799878815	0.000392631493237316
0.000655217155599526	-4.80226321482297e-05	-0.00264967913008611
-7.63770575655004e-05	-0.00158580923646673	-0.0056899280491736
0.131785868904391)	.Dim = c(10L	10L)	.Dimnames = list(c("a"
alphaA	"alphaS"	"betaA"	"betaS"	"s"	"sdA"	"sdS"	"sigmaA"
sigmaS)	c("a"	"alphaA"	"alphaS"	"betaA"	"betaS"	"s"
sdA	"sdS"	"sigmaA"	"sigmaS")))
